# Preliminary Study on the Mechanisms of Cytokinin and Its Receptor Binding Diversity

**DOI:** 10.1101/2025.08.05.668571

**Authors:** Xiang Bao, Chuan-Miao Zhou, Jia-Wei Wang

**Affiliations:** University College London, London WC1E 6BT, United Kingdom; CAS Center for Excellence in Molecular Plant Sciences (CEMPS), Institute of Plant Physiology and Ecology (SIPPE), Chinese Academy of Sciences (CAS), Shanghai 200032, China

**Keywords:** Cytokinins, Microscale Thermophoresis (MST), Molecular docking, Cytokinin receptor

## Abstract

Cytokinins are key regulators of plant growth and development, directly influencing crop yield. However, the quantitative basis of cytokinin receptor–ligand interactions remain poorly understood. This study aimed to quantitatively assess the binding affinities of cytokinin receptors various cytokinins, including 6-benzylaminopurine (6-BA), *N^6^*-isopentenyladenine (2iP), and trans-Zeatin (tZ) and explore cross-species conservation in cytokinin recognition. Microscale Thermophoresis (MST) assays revealed that 6-BA exhibits a higher binding affinity to the CHASE domain of the cytokinin receptor *Arabidopsis* HK4 (AHK4^CD^) compared to 2iP. Molecular docking and phylogenetic analyses further confirmed this finding and identified conserved key residues responsible for cytokinin binding across diverse plant species. Intriugingly, despite differences in pocket structure and binding energy, the cytokinin receptor in the bryophyte *Marchantia polymorpha* retains the capacity to bind cytokinins and respond to exogenous applications. Similarly, one cytokinin receptor in the monocots *Oryza sativa* exhibits distinct features in its cytokinin-binding pocket while still maintaining its ability to bind cytokinins. Our results thus provide fresh quantitative evidence for cytokinin receptor selectivity and highlight the structural plasticity of cytokinin perception, offering a foundation for designing optimized cytokinins or their receptors in crops.
