## Supplementary Table 1 for "Preliminary Study on the Mechanisms of Cytokinin and Its Receptor Binding Diversity"

### Sheet: Sheet1
Docking Data
	BindingE (kcal/mol)	No. of H-bonds	Binding Residues	BindingE (kcal/mol)	No. of H-bonds	Binding Residues	BindingE (kcal/mol)	No. of H-bonds	Binding Residues
	6-BA			2iP			tZ
MpHK1 CD	-4.81	4	Tyr-187, Asp-218, Arg-225	-4.67	2	Pro-216	-3.48	5	Ser-215, Pro-216, Asp-218
MpHK2 CD	-5.59	2	Tyr-230	-4.07	2	Asp-218, Tyr-230	-3.63	3	Asp-218, Tyr-230
OHK6 CD	-6.29	1	Asp-168	-5.04	2	Tyr-156, Asp-168	-4.76	5	Tyr-156, Asp-168, Leu-190, Ser-192
B8AI44 CD	-6.34	4	Pro-103, Lys-256	-4.09	3	Tyr-156, Ser-230, Ile-234	-2.84	3	Tyr-268, Asp-286
